# DextraDemixer enables accurate identification of antigen-specific T cells from pMHC multimer experiments

**DOI:** 10.64898/2026.06.23.733339

**Authors:** Yang An, Felix Drost, Irene Bonafonte-Pardàs, Myriam Grotz, Kilian Schober, Benjamin Schubert

## Abstract

Antigen specificity of T cells defines the adaptive immune response, yet the vast majority of known T cell receptors (TCRs) lack annotated antigen targets. Single-cell peptide-MHC (pMHC) multimer assays offer a scalable approach to map TCR-antigen interactions. Still, their utility is limited by pervasive non-specific binding and severe overlap between signal and noise, which confound the accurate identification of antigen-specific cells. To address these limitations, we present DextraDemixer, a Bayesian hierarchical mixture model that disentangles antigen-specific T cells from background noise in pMHC multimer data. The model integrates information from negative controls and clonotype structure while providing calibrated uncertainty estimates for classification. We further introduce a dynamic thresholding scheme that enables credible interval-bounded control of the false discovery rate. Extensive benchmarking on simulated datasets and antigen-specific spike-in experiments demonstrated the model’s robustness and improved accuracy over established methods. In a longitudinal SARS-CoV-2 vaccine study, DextraDemixer identified antigen-specific TCRs characterized by high sequence similarity, elevated antigen-specificity prediction scores, and strong clonal purity. Annotations showed high concordance with external validation data and supported the identification of antigen-specific motifs. Overall, DextraDemixer provides a principled probabilistic framework for reliable identification of antigen-specific TCRs from single-cell pMHC-multimer assays.
