## Supplementary Table 2 for "DextraDemixer enables accurate identification of antigen-specific T cells from pMHC multimer experiments"

setting	model_config	f1	precision	recall	dex_key	sample	tcr_info_sequenced_only
DexA 5% (all cells)	BEAM	0.9130434782608696	0.9545454545454546	0.875	DexA	05-95-D2	False
DexA 5% (all cells)	DextraDemixer	0.9333333333333332	1.0	0.875	DexA	05-95-D2	False
DexA 5% (has TCR)	BEAM	1.0	1.0	1.0	DexA	05-95-D2	True
DexA 5% (has TCR)	DextraDemixer	1.0	1.0	1.0	DexA	05-95-D2	True
DexA 5% (has TCR)	ICON	0.8235294117647058	0.7	1.0	DexA	05-95-D2	True
DexA 5% (has TCR)	ICON-code	0.0	0.0	0.0	DexA	05-95-D2	True
DexA 5% (has TCR)	ITRAP	0.2456140350877192	0.14	1.0	DexA	05-95-D2	True
DexA 50% (all cells)	BEAM	0.9281045751633988	0.9726027397260274	0.8875	DexA	50-50-D2	False
DexA 50% (all cells)	DextraDemixer	0.9419354838709676	0.9733333333333334	0.9125	DexA	50-50-D2	False
DexA 50% (has TCR)	BEAM	1.0	1.0	1.0	DexA	50-50-D2	True
DexA 50% (has TCR)	DextraDemixer	0.9824561403508772	1.0	0.9655172413793104	DexA	50-50-D2	True
DexA 50% (has TCR)	ICON	0.9655172413793104	0.9655172413793104	0.9655172413793104	DexA	50-50-D2	True
DexA 50% (has TCR)	ICON-code	0.125	0.6666666666666666	0.0689655172413793	DexA	50-50-D2	True
DexA 50% (has TCR)	ITRAP	0.65	0.5098039215686274	0.896551724137931	DexA	50-50-D2	True
DexC 5% (all cells)	BEAM	0.9523809523809524	1.0	0.9090909090909092	DexC	05-95-D1	False
DexC 5% (all cells)	DextraDemixer	0.9565217391304348	0.9166666666666666	1.0	DexC	05-95-D1	False
DexC 5% (has TCR)	BEAM	1.0	1.0	1.0	DexC	05-95-D1	True
DexC 5% (has TCR)	DextraDemixer	1.0	1.0	1.0	DexC	05-95-D1	True
DexC 5% (has TCR)	ICON	0.6666666666666666	0.6666666666666666	0.6666666666666666	DexC	05-95-D1	True
DexC 5% (has TCR)	ICON-code	0.6666666666666666	0.6666666666666666	0.6666666666666666	DexC	05-95-D1	True
DexC 5% (has TCR)	ITRAP	0.24	0.1363636363636363	1.0	DexC	05-95-D1	True
DexC 50% (all cells)	BEAM	0.8113207547169812	0.9662921348314608	0.6991869918699187	DexC	50-50-D1	False
DexC 50% (all cells)	DextraDemixer	0.936	0.9212598425196852	0.951219512195122	DexC	50-50-D1	False
DexC 50% (has TCR)	BEAM	0.8470588235294118	1.0	0.7346938775510204	DexC	50-50-D1	True
DexC 50% (has TCR)	DextraDemixer	0.98	0.9607843137254902	1.0	DexC	50-50-D1	True
DexC 50% (has TCR)	ICON	0.9591836734693876	0.9591836734693876	0.9591836734693876	DexC	50-50-D1	True
DexC 50% (has TCR)	ICON-code	0.9690721649484536	0.9791666666666666	0.9591836734693876	DexC	50-50-D1	True
DexC 50% (has TCR)	ITRAP	0.8623853211009175	0.7833333333333333	0.9591836734693876	DexC	50-50-D1	True
