## Supplementary Table 3 for "DextraDemixer enables accurate identification of antigen-specific T cells from pMHC multimer experiments"

Method	Epitope	Experiment	Setting	APS	F1-Score	Precision	Recall
DextraDemixer	LTD	first	LTD_first	1.0	1.0	1.0	1.0
DextraDemixer	LTD	second	LTD_second	0.961697574918852	0.916030534351145	1.0	0.8450704225352113
DextraDemixer	LTD	third	LTD_third	0.9567856653169962	0.8089887640449438	1.0	0.6792452830188679
DextraDemixer	YLQ	first	YLQ_first	1.0	1.0	1.0	1.0
DextraDemixer	YLQ	second	YLQ_second	0.9288015677274232	0.8872180451127819	1.0	0.7972972972972973
DextraDemixer	YLQ	third	YLQ_third	0.9861111111111112	0.9411764705882352	0.8888888888888888	1.0
DextraDemixer+clone	LTD	first	LTD_first	1.0	1.0	1.0	1.0
DextraDemixer+clone	LTD	second	LTD_second	0.9766457187466744	0.9584352078239609	1.0	0.92018779342723
DextraDemixer+clone	LTD	third	LTD_third	0.9837195156308272	0.8683274021352313	1.0	0.7672955974842768
DextraDemixer+clone	YLQ	first	YLQ_first	1.0	1.0	1.0	1.0
DextraDemixer+clone	YLQ	second	YLQ_second	0.9345448109706664	0.9117647058823528	1.0	0.8378378378378378
DextraDemixer+clone	YLQ	third	YLQ_third	0.9861111111111112	0.9411764705882352	0.8888888888888888	1.0
